# Molecular Epidemiology of multidrug-resistant *Klebsiella pneumoniae, Enterobacter cloacae,* and *Escherichia coli* outbreak among neonates in Tembisa Hospital, South Africa

**DOI:** 10.1101/2023.12.15.571515

**Authors:** John Osei Sekyere, Masego Mmatli, Anel Bosch, Ramathetje Virginia Ntsoane, Harishia Naidoo, Sinenhlanhla Doyisa, Nontuthuko E. Maningi, Nontombi Marylucy Mbelle, Mohamed Said

## Abstract

**Background:** An outbreak of multidrug-resistant *Klebsiella pneumoniae, Escherichia coli, and Enterobacter cloacae* infections in a neonatal ward within a tertiary hospital in South Africa resulted in the mortality of 10 patients within six months. In this work, the genomic epidemiology of and the molecular factors mediating this outbreak were investigated.

**Methods:** Bacterial cultures obtained from clinical samples collected from the infected neonates underwent phenotypic and molecular analyses to determine their species, sensitivity to antibiotics, production of carbapenemases, complete resistance genes profile, clonality, epidemiology, and evolutionary relationships. Mobile genetic elements flanking the resistance genes and facilitating their spread were also characterized.

**Results:** The outbreak was centered in two major wards and affected mainly neonates between September 2019 and March 2020. Most isolates (n = 27 isolates) were *K. pneumoniae* while both *E. coli* and *E. cloacae* had three isolates each. Notably, 33/34 isolates were multidrug resistant (MDR), with 30 being resistant to at least four drug classes. All the isolates were carbapenemase-positive, but four *bla*_OXA-48_ isolates were susceptible to carbapenems. *Bla*_NDM-1_ (n = 13) and *bla*_OXA-48/181_ (n = 15) were respectively found on *IS*91 and *IS*6-like *IS*26 composite transposons in the isolates alongside several other resistance genes. The repertoire of resistance and virulence genes, insertion sequences, and plasmid replicon types in the strains explains their virulence, resistance, and quick dissemination among the neonates.

**Conclusions:** The outbreak of fatal MDR infections in the neonatal wards were mediated by clonal (vertical) and horizontal (plasmid-mediated) spread of resistant and virulent strains (and genes) that have been also circulating locally and globally.
