## Supplementary material for "Molecular Epidemiology of multidrug-resistant *Klebsiella pneumoniae, Enterobacter cloacae,* and *Escherichia coli* outbreak among neonates in Tembisa Hospital, South Africa": Table S1. Primers, PCR conditions, & PCR Results.

### Sheet: PCR conditions
1. Carbapenemases blaOXA, blaNDM, blaVIM multiplex PCR programme
Cycle step	Temperature (°C)	Times	Number of cycles
Initial denaturation	94	5 min	1
Denaturation	94	30 sec	} 30
Annealing	58	30 sec
Extension	72	1 min
Final extension	72	10 min	1
2. blaKPC carbapenemase singlexplex PCR programme
Cycle step	Temperature (°C)	Times	Number of cycles
Initial denaturation	94	3 min	1
Denaturation	94	30 sec	} 30
Annealing	55	45 sec
Extension	72	30 sec
Final extension	72	10 min	1
3. blaIMP carbapenemase singleplex PCR programme
Cycle step	Temperature (°C)	Times	Number of cycles
Initial denaturation	94	5 min	1
Denaturation	94	30 sec	} 35
Annealing	50	2 min
Extension	72	30 sec
Final extension	72	10 min	1
Target gene	Primers	Product size	Reference
IMP	F:5’- GGAATAGAGTGGCTTAAYTCTC -3’	232	(Poirel et al., 2011)
	R:5’- GGTTTAAYAAAACAACCACC -3’
KPC	F:5’- TGTCACTGTATCGCCGTC -3’	900	(Doyle et al., 2012)
	R:5’- CTCAGTGCTCTACAGAAAACC -3’
VIM	F:5’- GATGGTGTTTGGTCGCATA -3’	390	(Poirel et al., 2011)
	R:5’- CGAATGCGCAGCACCAG -3’
OXA	F:5’- GCGTGGTTAAGGATGAACAC -3’	438	(Poirel et al., 2011)
	R:5’- CATCAAGTTCAACCCAACCG -3’
NDM	F:5’- GGTTTGGCGATCTGGTTTTC -3’	782	(Poirel et al., 2011)
	R:5’- CGGAATGGCTCATCACGATC -3’
Doyle D, Peirano G, Lascols C, Lloyd T, Church DL and Pitout JD (2012). Laboratory detection of Enterobacteriaceae that produce carbapenemases. Journal of clinical microbiology 50: 3877-80.
Poirel L, Walsh TR, Cuvillier V and Nordmann P (2011). Multiplex PCR for detection of acquired carbapenemase genes. Diagnostic microbiology and infectious disease 70: 119-23.

### Sheet: PCR primers table
	Target gene	Primers	Product size
	Mcr -1	F: 5’-AGTCCGTTTGTTCTTGTGGC-3’	320
		R: 5’-AGATCCTTGGTCTCGGCTTG-3’
	Mcr -2	F: 5’-CAAGTGTGTTGGTCGCAGTT-3’	715
		R: 5’-TCTAGCCCGACAAGCATACC-3’
	Mcr -3	F: 5’-AAATAAAAATTGTTCCGCTTATG-3’	929
		R: 5’-AATGGAGATCCCCGTTTTT-3’
	Mcr -4	F: 5’-TCACTTTCATCACTGCGTTG-3’	1116
		R: 5’-TTGGTCCATGACTACCAATG-3’
	Mcr -5	F: 5’-ATGCGGTTGTCTGCATTTATC-3’	1644
		R: 5’-TCATTGTGGTTGTCCTTTTCTG-3’
	IMP	F:5’- GGAATAGAGTGGCTTAAYTCTC -3’	232
		R:5’- GGTTTAAYAAAACAACCACC -3’
	KPC	F:5’- TGTCACTGTATCGCCGTC -3’	900
		R:5’- CTCAGTGCTCTACAGAAAACC -3’
	VIM	F:5’- GATGGTGTTTGGTCGCATA -3’	390
		R:5’- CGAATGCGCAGCACCAG -3’
	OXA	F:5’- GCGTGGTTAAGGATGAACAC -3’	438
		R:5’- CATCAAGTTCAACCCAACCG -3’
	NDM	F:5’- GGTTTGGCGATCTGGTTTTC -3’	782
		R:5’- CGGAATGGCTCATCACGATC -3’

### Sheet: PCR results
Isolate label	KPC	IMP	OXA	NDM	VIM
T1	-	-	+	-	+
T2	-	-	+	-	-
T4	-	-	+	-	-
T5	-	-	+	-	-
T6	-	-	+	-	-
T7	-	-	+	+	-
T8	-	-	+	+	-
T9	-	-	+	-	-
T10	-	-	+	-	-
T11	-	-	+	-	-
T12	-	-	+	-	-
T13	-	-	+	-	-
T14	-	-	-	+	-
T15	-	-	+	-	-
T16	-	-	-	+	-
T17	-	-	-	+	-
T18	-	-	+	+	-
T19	-	-	+	-	-
T20	-	-	+	-	-
T21	-	-	-	-	-
T22	-	-	+	-	-
T23	-	-	-	+	-
T24	-	-	-	+	-
T25	-	-	-	+	-
T28	-	-	-	+	-
T29	-	-	-	+	-
T30	-	-	-	+	-
T31	-	-	-	+	-
T32	-	-	-	+	-
T32,2	-	-	-	+	-
T33	-	-	-	+	-
T34	-	-	-	+	-
T37	-	-	+	-	-
T38	-	-	+	-	-
T39	-	-	+	-	-
T40	-	-	+	-	-
T41	-	-	-	+	-
T42	-	-	-	+	-
T43	-	-	+	-	-
T46	-	-	+	-	-
T48	-	-	+	-	-
