## Supplementary material for "Molecular Epidemiology of multidrug-resistant *Klebsiella pneumoniae, Enterobacter cloacae,* and *Escherichia coli* outbreak among neonates in Tembisa Hospital, South Africa": Table S2. De-identified demographic data of the human hosts from which the strains were isolated.

### Sheet: Table 2
					CRE Isolates September 2019
NO	File number	DOB	BW	Specimen	Episode No	D/O Collection	Age at sample collection	ward	organism	Erta	Imi	Mero	Colistin	Tige	Risk factors	Outcome
1	3462287	30/8/2019		Blood culture	IL02157057	25/9/2019	26 days	ward 4	Klebs	0.5	1	0.25	0.25	0.5
2	3467871	24/9/2019		Blood culture	IL02158904	27/9/2019	3 days	ward 4	Klebs	>32	>32	>32	0.12	1
					CRE Isolates October 2019
1	3466452	22/9/2019		Blood culture	IL02175605	17/10/2019	25 days	ward 4	Klebs	>32	8	4	0.12	N/A
					CRE isolates November 2019
1	3474608	29/10/2019		Rectal swab	IL02195267	2019-06-11	8 days	ward 4	Klebs	N/A	N/A	N/A	N/A	N/A
2	3477573	2019-07-11		Blood culture	IL02217473	27/11/2019	20 days	ward 4	Klebs	>32	>32	>32	0.12	0.5
3	3211038	No DOB		Blood culture	IL02218498	28/11/2019		ward 4	Klebs	>32	>32	>32	0.12	0.5
					CRE isolates December 2019
1	3484325	15/12/2019		Blood culture	IL02237822	16/12/2019	1 day	ward 4	Klebs	8	>32	32	0.25	N/A
2	3474607	28/10/2019		Rectal swab	IL02238220	17/12/2019	50 days	ward 4	Klebs	N/A	N/A	N/A	N/A	N/A
3	3482111	30/11/2019		Blood culture	IL02239311	18/12/2019	18 days	ward 4	Klebs	>32	>32	>32	0.12	0.5
4	3482081	30/11/2019		Blood culture	IL02239816	19/12/2019	19 days	ward 4	Klebs	>32	>32	4	0.12	0.25
5	3484316	13/12/2019		Blood culture	IL02241855	13/12/2019	1 day	ward 4	Klebs	>32	>32	>32	0.25	0.5
6	3487462	20/12/2019		Blood culture	IL02243241	23/12/2019	3 days	ward 4	Klebs	>32	>32	>32	0.25	0.5
7	3482565	28/11/2019		Tracheal aspirate	IL02241322	19/12/2019	21 days	ward 4	Klebs	>32	>32	>32	1	N/A
8	3486790	16/12/2019		Blood culture	IL02243664	23/12/2019	7 days	ward 4	Klebs	>32	>32	>32	0.12	N/A
9	34488361	23/12/2019		Blood culture	IL02245959	27/12/2019	4 days	ward 4	Klebs	>32	>32	>32	0.12	N/A
10	3482565	28/11/2019		Rectal swab	IL02243704	23/12/2019	25 days	ward 4	Klebs	N/A	N/A	N/A	N/A	N/A
11	3487049	17/12/2019		Rectal swab	IL02246225	27/12/2019	10 days	ward 4	Klebs/Citrobacter	N/A	N/A	N/A	N/A	N/A
12	3488655	20/11/2019		Urine	IL02246685	28/12/2019	38 days	ward 4	Klebs	>32	>32	>32	0.25	N/A
13	3487084	1yr (no DOB)		Blood culture	IL02246823	29/12/2019	1 year	ward 4	Klebs	>32	>32	>32	0.5	N/A
14	3488087	No DOB		Blood culture	IL02247507	30/12/2019		ward 4	Klebs	>32	>32	>32	0.12	N/A
15	3488489	No DOB		Rectal swab	IL02248117	31/12/2019		ward 4	Klebs	N/A	N/A	N/A	N/A	N/A
					CRE Isolates January 2020
1	3490386	2020-03-01		Blood culture	IL02250352	2020-03-01	1 day	ward 4	Klebs	>32	2	4	0.25	N/A
2	3487047	No DOB		Rectal swab	IL02250245	2020-03-01		ward 4	Klebs/Citrobacter	N/A	N/A	N/A	N/A	N/A
3	3474609	28/10/2019		Rectal swab	IL02250251	2020-03-01	67 days	ward 4	Klebs/Enterobacter	N/A	N/A	N/A	N/A	N/A
4	3485715	27/12/2019		Rectal swab	IL02253744	2020-08-01	12 days	ward 4	Klebs	N/A	N/A	N/A	N/A	N/A
5	3491714	2020-10-01		Blood culture	IL02257486	2020-10-01	1 day	ward 4	Klebs	>32	>32	>32	0.12	1
6	3490386	2020-03-01		Rectal swab	IL02261808	15/1/2020	12 days	ward 4	Klebs	N/A	N/A	N/A	N/A	N/A
7	3491097	2020-08-01		Blood culture	IL02267312	20/1/2020	12 days	ward 4	Klebs	>32	>32	>32	2	1
8	3490050	2020-03-01		Rectal swab	IL02267712	20/1/2020	17 days	ward 4	Klebs/Ecoli	N/A	N/A	N/A	Klebs:64	N/A
9	3491063	2020-08-01		Blood culture	IL02268788	21/1/2020	13 days	ward 4	Klebs	>32	>32	>32	>64	1
10	3484402	2029-06-12		Rectal swab	IL02273128	24/1/2020	18 days	ward 4	Klebs	N/A	N/A	N/A	N/A	N/A
11	3491355	2020-09-01		Pus swab	IL02277245	28/1/2020	19 days	ward 4	Klebs	32	32	4	0.5	0.5
					CRE Isolate February 2020
1	3492275	27/1/2020	960	Blood culture	IL02281324	2020-02-02	5 days	4A-NICU	Klebs	>32	>32	4	0.125	0.5	Prem/RDS	RIP 2/2/2020
2	3492266	15/1/2020	1300	Rectal swab	IL02282080	2020-03-02	19 days	4A-NICU	Klebs	>32	>32	>32	N/A	N/A	Prem/RDS/Prev A.baumannii	D/C 15/2/2020
3	3453422	19/1/2020	890	Rectal swab	IL02292248	14/2/2020	26 days	4A-NICU	Klebs & Enterobacter	N/A	32/4	16/16	N/A	N/A	Prem/RDS/CPR	D/C 7/5/2020
4	3491355	2020-09-01	1200	Rectal swab	IL02290036	2020-11-02	33 days	4A-NICU	Klebs	N/A	>32	>32	N/A	N/A	Prem/prev serratia	RIP 19/3/2020
5	3495908	2020-01-02	890	Rectal swab	IL02296180	18/2/2020	17 days	4A-NICU	Klebs	N/A	>32	N/A	N/A	N/A	Prem/RDS/CPR	Nasal prong oxygen
6	3482865	28/11/2019		Rectal swab	IL02284805	2020-06-02	70 days	ward 4	Klebs/E.coli	N/A	N/A	N/A	N/A	N/A
7	3483726	2019-04-12		Rectal swab	IL02290034	2020-11-02	69 days	ward 4	Klebs	N/A	N/A	N/A	N/A	N/A
8	3486804	16/12/2019		Rectal swab	IL02296394	18/2/2020	64 days	ward 4	Klebs/E.coli	N/A	N/A	N/A	N/A	N/A
9	3490050	2020-03-01		Rectal swab	IL02298389	20/2/2020	48 days	ward 4	Klebs	N/A	N/A	N/A	N/A	N/A
					CRE isolates March 2020
1	3497459	2020-06-02		Rectal swab	IL02312035	2020-10-03	32 days	ward 4	Klebs	N/A	N/A	N/A	N/A	N/A
2	3499815	18/2/2020		Rectal swab	IL02319935	18/3/2020	28 days	ward 4	Klebs	N/A	N/A	N/A	N/A	N/A
3	3504832	2020-08-03		Rectal swab	IL02320320	18/3/2020	10 days	ward 4	Klebs	N/A	N/A	N/A	N/A	N/A
4	3503661	2020-04-03		Rectal swab	IL02324174	23/3/2020	19 days	ward 4	Klebs	N/A	N/A	N/A	N/A	N/A

### Sheet: Sept-Nov_19
					CRE Isolates September 2019
NO	File number	DOB	BW	Specimen	Episode No	D/O Collection	Age at sample collection	ward	organism	Erta	Imi	Mero	Colistin	Tige	Risk factors	Outcome
1	3462287	30/8/2019		Blood culture	IL02157057	25/9/2019	26 days	ward 4	Klebs	0.5	1	0.25	0.25	0.5
2	3467871	24/9/2019		Blood culture	IL02158904	27/9/2019	3 days	ward 4	Klebs	>32	>32	>32	0.12	1
					CRE Isolates October 2019
1	3466452	22/9/2019		Blood culture	IL02175605	17/10/2019	25 days	ward 4	Klebs	>32	8	4	0.12	N/A
					CRE isolates November 2019
1	3474608	29/10/2019		Rectal swab	IL02195267	2019-06-11	8 days	ward 4	Klebs	N/A	N/A	N/A	N/A	N/A
2	3477573	2019-07-11		Blood culture	IL02217473	27/11/2019	20 days	ward 4	Klebs	>32	>32	>32	0.12	0.5
3	3211038	No DOB		Blood culture	IL02218498	28/11/2019		ward 4	Klebs	>32	>32	>32	0.12	0.5
6 infants				Blood culture	5
				Rectal swab	1
					6

### Sheet: Dec_19
						CRE isolates December 2019
NO	File NO	DOB	BW	Specimen	Episode NO	D/O Collection	Age at sample collection	Ward	Organism	Erta	Imi	Mero	Colistin	Tige	Risk factors	Outcome
1	3484325	15/12/2019		Blood culture	IL02237822	16/12/2019	1 day	ward 4	Klebs	8	>32	32	0.25	N/A
2	3474607	28/10/2019		Rectal swab	IL02238220	17/12/2019	50 days	ward 4	Klebs	N/A	N/A	N/A	N/A	N/A
3	3482111	30/11/2019		Blood culture	IL02239311	18/12/2019	18 days	ward 4	Klebs	>32	>32	>32	0.12	0.5
4	3482081	30/11/2019		Blood culture	IL02239816	19/12/2019	19 days	ward 4	Klebs	>32	>32	4	0.12	0.25
5	3484316	13/12/2019		Blood culture	IL02241855	13/12/2019	1 day	ward 4	Klebs	>32	>32	>32	0.25	0.5
6	3487462	20/12/2019		Blood culture	IL02243241	23/12/2019	3 days	ward 4	Klebs	>32	>32	>32	0.25	0.5
7	3482565	28/11/2019		Tracheal aspirate	IL02241322	19/12/2019	21 days	ward 4	Klebs	>32	>32	>32	1	N/A
8	3486790	16/12/2019		Blood culture	IL02243664	23/12/2019	7 days	ward 4	Klebs	>32	>32	>32	0.12	N/A
9	34488361	23/12/2019		Blood culture	IL02245959	27/12/2019	4 days	ward 4	Klebs	>32	>32	>32	0.12	N/A
10	3482565	28/11/2019		Rectal swab	IL02243704	23/12/2019	25 days	ward 4	Klebs	N/A	N/A	N/A	N/A	N/A
11	3487049	17/12/2019		Rectal swab	IL02246225	27/12/2019	10 days	ward 4	Klebs/Citrobacter	N/A	N/A	N/A	N/A	N/A
12	3488655	20/11/2019		Urine	IL02246685	28/12/2019	38 days	ward 4	Klebs	>32	>32	>32	0.25	N/A
13	3487084	1yr (no DOB)		Blood culture	IL02246823	29/12/2019	1 year	ward 4	Klebs	>32	>32	>32	0.5	N/A
14	3488087	No DOB		Blood culture	IL02247507	30/12/2019		ward 4	Klebs	>32	>32	>32	0.12	N/A
15	3488489	No DOB		Rectal swab	IL02248117	31/12/2019		ward 4	Klebs	N/A	N/A	N/A	N/A	N/A
15 infants				Blood culture	9
6 infants				Rectal swab	4
21 infants				Tracheal aspirate	1
				Urine	1
					15

### Sheet: Jan_20
						CRE Isolates January 2020
No	File NO	DOB	BW	Specimen	Episode NO	D/O Collection	Age at sample collection	ward	Organism	Erta	Imi	Mero	Colistin	Tige	Risk factors	Outcome
1	3490386	2020-03-01		Blood culture	IL02250352	2020-03-01	1 day	ward 4	Klebs	>32	2	4	0.25	N/A
2	3487047	No DOB		Rectal swab	IL02250245	2020-03-01		ward 4	Klebs/Citrobacter	N/A	N/A	N/A	N/A	N/A
3	3474609	28/10/2019		Rectal swab	IL02250251	2020-03-01	67 days	ward 4	Klebs/Enterobacter	N/A	N/A	N/A	N/A	N/A
4	3485715	27/12/2019		Rectal swab	IL02253744	2020-08-01	12 days	ward 4	Klebs	N/A	N/A	N/A	N/A	N/A
5	3491714	2020-10-01		Blood culture	IL02257486	2020-10-01	1 day	ward 4	Klebs	>32	>32	>32	0.12	1
6	3490386	2020-03-01		Rectal swab	IL02261808	15/1/2020	12 days	ward 4	Klebs	N/A	N/A	N/A	N/A	N/A
7	3491097	2020-08-01		Blood culture	IL02267312	20/1/2020	12 days	ward 4	Klebs	>32	>32	>32	2	1
8	3490050	2020-03-01		Rectal swab	IL02267712	20/1/2020	17 days	ward 4	Klebs/Ecoli	N/A	N/A	N/A	Klebs:64	N/A
9	3491063	2020-08-01		Blood culture	IL02268788	21/1/2020	13 days	ward 4	Klebs	>32	>32	>32	>64	1
10	3484402	2029-06-12		Rectal swab	IL02273128	24/1/2020	18 days	ward 4	Klebs	N/A	N/A	N/A	N/A	N/A
11	3491355	2020-09-01		Pus swab	IL02277245	28/1/2020	19 days	ward 4	Klebs	32	32	4	0.5	0.5
11 infants				Blood culture	4
21 infants				Rectal swab	6
32 infants				Pus swab	1

### Sheet: Feb_20
					CRE Isolate February 2020
NO	File No	DOB	BW	Specimen	Episode number	D/O Collection	Age at sample collection	ward	Organism	Etra	Imi	Mero	Colistin	Tige	Risk factors	Outcome
1	3492275	27/1/2020	960	Blood culture	IL02281324	2020-02-02	5 days	4A-NICU	Klebs	>32	>32	4	0.125	0.5	Prem/RDS	RIP 2/2/2020
2	3492266	15/1/2020	1300	Rectal swab	IL02282080	2020-03-02	19 days	4A-NICU	Klebs	>32	>32	>32	N/A	N/A	Prem/RDS/Prev A.baumannii	D/C 15/2/2020
3	3453422	19/1/2020	890	Rectal swab	IL02292248	14/2/2020	26 days	4A-NICU	Klebs & Enterobacter	N/A	32/4	16/16	N/A	N/A	Prem/RDS/CPR	D/C 7/5/2020
4	3491355	2020-09-01	1200	Rectal swab	IL02290036	2020-11-02	33 days	4A-NICU	Klebs	N/A	>32	>32	N/A	N/A	Prem/prev serratia	RIP 19/3/2020
5	3495908	2020-01-02	890	Rectal swab	IL02296180	18/2/2020	17 days	4A-NICU	Klebs	N/A	>32	N/A	N/A	N/A	Prem/RDS/CPR	Nasal prong oxygen
6	3482865	28/11/2019		Rectal swab	IL02284805	2020-06-02	70 days	ward 4	Klebs/E.coli	N/A	N/A	N/A	N/A	N/A
7	3483726	2019-04-12		Rectal swab	IL02290034	2020-11-02	69 days	ward 4	Klebs	N/A	N/A	N/A	N/A	N/A
8	3486804	16/12/2019		Rectal swab	IL02296394	18/2/2020	64 days	ward 4	Klebs/E.coli	N/A	N/A	N/A	N/A	N/A
9	3490050	2020-03-01		Rectal swab	IL02298389	20/2/2020	48 days	ward 4	Klebs	N/A	N/A	N/A	N/A	N/A
9 infants				Blood culture	1
32 infants				Rectal swab	8
41 infants

### Sheet: March_20
								CRE isolates March 2020
No	File no	DOB	BW	Specimen	Episode No	D/O Collection	Age at sample collection	ward	Organism	Erta	Imi	Mero	Colistin	Tige	Risk factors	Outcome
1	3497459	2020-06-02		Rectal swab	IL02312035	2020-10-03	32 days	ward 4	Klebs	N/A	N/A	N/A	N/A	N/A
2	3499815	18/2/2020		Rectal swab	IL02319935	18/3/2020	28 days	ward 4	Klebs	N/A	N/A	N/A	N/A	N/A
3	3504832	2020-08-03		Rectal swab	IL02320320	18/3/2020	10 days	ward 4	Klebs	N/A	N/A	N/A	N/A	N/A
4	3503661	2020-04-03		Rectal swab	IL02324174	23/3/2020	19 days	ward 4	Klebs	N/A	N/A	N/A	N/A	N/A
				Rectal swab	4
4 infants
41 infants
45 infants in total
